# A comprehensive analysis of gene expression changes in a high replicate and open-source dataset of differentiating hiPSC-derived cardiomyocytes

**DOI:** 10.1101/2021.04.22.441027

**Authors:** Tanya Grancharova, Kaytlyn A. Gerbin, Alexander B. Rosenberg, Charles M. Roco, Joy Arakaki, Colette DeLizzo, Stephanie Q. Dinh, Rory Donovan-Maiye, Matthew Hirano, Angelique Nelson, Joyce Tang, Julie A. Theriot, Calysta Yan, Vilas Menon, Sean P. Palecek, Georg Seelig, Ruwanthi N. Gunawardane

## Abstract

We performed a comprehensive analysis of the transcriptional changes within and across cell populations during human induced pluripotent stem cell (hiPSC) differentiation to cardiomyocytes. Using the single cell RNA-seq combinatorial barcoding method SPLiT-seq, we sequenced >20,000 single cells from 55 independent samples representing two differentiation protocols and multiple hiPSC lines. Samples included experimental replicates ranging from undifferentiated hiPSCs to mixed populations of cells at D90 post-differentiation. As expected, differentiated cell populations clustered by time point, with differential expression analysis revealing markers of cardiomyocyte differentiation and maturation changing from D12 to D90. We next performed a complementary cluster-independent sparse regression analysis to identify and rank genes that best assigned cells to differentiation time points. The two highest ranked genes between D12 and D24 (*MYH7* and *MYH6*) resulted in an accuracy of 0.84, and the three highest ranked genes between D24 and D90 (*A2M, H19, IGF2*) resulted in an accuracy of 0.94, revealing that low dimensional gene features can identify differentiation or maturation stages in differentiating cardiomyocytes. Expression levels of select genes were validated using RNA FISH. Finally, we interrogated differences in differentiation population composition and cardiac gene expression resulting from two differentiation protocols, experimental replicates, and three hiPSC lines in the WTC-11 background to identify sources of variation across these experimental variables.
