## Supplementary Table S1 for "A comprehensive analysis of gene expression changes in a high replicate and open-source dataset of differentiating hiPSC-derived cardiomyocytes"

### Sheet: Table_S1_sample_metadata
sequencing_batch	sample_id	cell_line	cell_line_description	protocol	differentiation_experiment	differentiation_start	undiff_passage_at_differentiation	seeding_density_at_differentiation_(M)	day_of_beating	harvest_date	diff_age	percent_ctnt
seq1	1	AICS0	unedited parental WTC11	Protocol 1 (small molecule)	Exp1	2017-07-10	31	0.25	D10	2017-07-24	D12	72.74
seq1	2	AICS0	unedited parental WTC11	Protocol 2 (cytokine)	Exp1	2017-07-10	31	1	D10	2017-07-24	D14	91.82
seq1	3	AICS37	TNNI1-mEGFP	Protocol 1 (small molecule)	Exp1	2017-07-10	34	0.25	D8	2017-07-24	D12	89.15
seq1	4	AICS37	TNNI1-mEGFP	Protocol 2 (cytokine)	Exp1	2017-07-10	34	1.5	>D12	2017-07-24	D14	96.09
seq1	5	AICS0	unedited parental WTC11	Protocol 1 (small molecule)	Exp2	2017-07-13	32	0.125	d9	2017-07-28	D12	52.08
seq1	6	AICS0	unedited parental WTC11	Protocol 2 (cytokine)	Exp2	2017-07-13	32	1	d7	2017-07-28	D14	74.84
seq1	7	AICS11	TOMM20-mEGFP	Protocol 1 (small molecule)	Exp2	2017-07-13	42	0.25	d8	2017-07-28	D12	86.43
seq1	8	AICS11	TOMM20-mEGFP	Protocol 2 (cytokine)	Exp2	2017-07-13	42	1.5	d9	2017-07-28	D14	94.4
seq1	9	AICS37	TNNI1-mEGFP	Protocol 1 (small molecule)	Exp2	2017-07-13	35	0.125	d9	2017-07-28	D12	75.86
seq1	10	AICS37	TNNI1-mEGFP	Protocol 2 (cytokine)	Exp2	2017-07-13	35	1	d8	2017-07-28	D14	95.98
seq1	11	AICS11	TOMM20-mEGFP	Protocol 1 (small molecule)	Exp3	2017-07-20	42	0.25	d9	2017-08-04	D12	93.32
seq1	12	AICS11	TOMM20-mEGFP	Protocol 2 (cytokine)	Exp3	2017-07-20	43	2	d13	2017-08-04	D14	93.12
seq1	13	AICS37	TNNI1-mEGFP	Protocol 1 (small molecule)	Exp3	2017-07-20	34	0.25	d9	2017-08-04	D12	85.62
seq1	14	AICS37	TNNI1-mEGFP	Protocol 2 (cytokine)	Exp3	2017-07-20	34	1.5	d8	2017-08-04	D14	78.04
seq1	15	AICS11	TOMM20-mEGFP	Protocol 1 (small molecule)	Exp4	2017-07-24	44	0.25	8	2017-08-08	D12	90.24
seq1	16	AICS11	TOMM20-mEGFP	Protocol 2 (cytokine)	Exp4	2017-07-24	44	1.5	9	2017-08-08	D14	79.13
seq1	17	AICS11	TOMM20-mEGFP	Protocol 1 (small molecule)	Exp4	2017-07-24	44	0.35	8	2017-08-08	D12	88.78
seq1	18	AICS11	TOMM20-mEGFP	Protocol 2 (cytokine)	Exp4	2017-07-24	44	1.5	10	2017-08-08	D14	87.58
seq1	19	AICS37	TNNI1-mEGFP	Protocol 1 (small molecule)	Exp4	2017-07-24	35	0.35	10	2017-08-08	D12	75.34
seq1	20	AICS37	TNNI1-mEGFP	Protocol 2 (cytokine)	Exp4	2017-07-24	35	1.5	8	2017-08-08	D14	91.98
seq1	21	AICS0	unedited parental WTC11	Protocol 1 (small molecule)	Exp5	2017-07-27	28	0.125	D9	2017-08-11	D12	76.69
seq1	22	AICS0	unedited parental WTC11	Protocol 2 (cytokine)	Exp5	2017-07-27	28	1	D8	2017-08-11	D14	77.5
seq1	23	AICS11	TOMM20-mEGFP	Protocol 1 (small molecule)	Exp5	2017-07-27	45	0.25	D8	2017-08-11	D12	77.74
seq1	24	AICS11	TOMM20-mEGFP	Protocol 2 (cytokine)	Exp5	2017-07-27	45	1	D8	2017-08-11	D14	93.22
seq1	25	AICS11	TOMM20-mEGFP	Protocol 1 (small molecule)	Exp5	2017-07-27	45	0.25	D8	2017-08-11	D12	86.94
seq1	26	AICS11	TOMM20-mEGFP	Protocol 2 (cytokine)	Exp5	2017-07-27	45	1.5	D8	2017-08-11	D14	92.41
seq1	27	AICS37	TNNI1-mEGFP	Protocol 1 (small molecule)	Exp5	2017-07-27	37	0.125	D9	2017-08-11	D12	87.25
seq1	28	AICS37	TNNI1-mEGFP	Protocol 2 (cytokine)	Exp5	2017-07-27	37	1.5	D8	2017-08-11	D14	87.73
seq1	29	AICS0	unedited parental WTC11	Protocol 1 (small molecule)	Exp3	2017-07-20	33	0.25	D9	2017-08-16	D24	68.48
seq1	30	AICS0	unedited parental WTC11	Protocol 2 (cytokine)	Exp3	2017-07-20	33	1	D11	2017-08-16	D26	95.89
seq1	31	AICS37	TNNI1-mEGFP	Protocol 1 (small molecule)	Exp3	2017-07-20	34	0.25	D9	2017-08-16	D24	79.76
seq1	32	AICS37	TNNI1-mEGFP	Protocol 2 (cytokine)	Exp3	2017-07-20	34	2	D9	2017-08-16	D26	93.88
seq1	33	AICS11	TOMM20-mEGFP	Protocol 1 (small molecule)	Exp4	2017-07-24	44	0.25	D8	2017-08-18	D24	92.28
seq1	34	AICS11	TOMM20-mEGFP	Protocol 2 (cytokine)	Exp4	2017-07-24	44	1.5	D10	2017-08-18	D26	89.44
seq1	35	AICS11	TOMM20-mEGFP	Protocol 1 (small molecule)	Exp4	2017-07-24	44	0.35	D8	2017-08-18	D24	79.54
seq1	36	AICS11	TOMM20-mEGFP	Protocol 2 (cytokine)	Exp4	2017-07-24	44	2	D10	2017-08-18	D26	92.17
seq1	37	AICS37	TNNI1-mEGFP	Protocol 1 (small molecule)	Exp4	2017-07-24	35	0.25	D9	2017-08-18	D24	79.76
seq1	38	AICS37	TNNI1-mEGFP	Protocol 2 (cytokine)	Exp4	2017-07-24	35	1.5	D8	2017-08-18	D26	90.16
seq1	39	AICS0	unedited parental WTC11	Protocol 1 (small molecule)	Exp5	2017-07-27	28	0.125	>D12	2017-08-22	D24	69.72
seq1	40	AICS0	unedited parental WTC11	Protocol 2 (cytokine)	Exp5	2017-07-27	28	1	D8	2017-08-22	D26	93.43
seq1	41	AICS0	unedited parental WTC11	Protocol 2 (cytokine)	Exp5	2017-07-27	28	1.5	D8	2017-08-22	D26	75.27
seq1	42	AICS0	unedited parental WTC11	Protocol 2 (cytokine)	Exp5	2017-07-27	28	1.5	D7	2017-08-22	D26	71.23
seq1	43	AICS11	TOMM20-mEGFP	Protocol 2 (cytokine)	Exp5	2017-07-27	45	1	D8	2017-08-22	D26	90.94
seq1	44	AICS11	TOMM20-mEGFP	Protocol 1 (small molecule)	Exp5	2017-07-27	45	0.25	D8	2017-08-22	D24	86.89
seq1	45	AICS37	TNNI1-mEGFP	Protocol 1 (small molecule)	Exp5	2017-07-27	37	0.125	D9	2017-08-22	D24	84.17
seq1	46	AICS37	TNNI1-mEGFP	Protocol 2 (cytokine)	Exp5	2017-07-27	37	1.5	nr	2017-08-22	D26	85.6
seq1	47	AICS37	TNNI1-mEGFP	Protocol 1 (small molecule)	Exp5	2017-07-27	36	0.25	D7	2017-08-22	D24	65
seq1	48	AICS37	TNNI1-mEGFP	Protocol 2 (cytokine)	Exp5	2017-07-27	36	1	D7	2017-08-22	D26	91.13
seq2	49	AICS0	unedited parental WTC11	Protocol 1 (small molecule 7.5/7.5)	Exp6	2017-10-23	23	0.175	D7	2018-01-30	D96	est >50%
seq2	50	AICS0	unedited parental WTC11	Protocol 1 (small molecule 7.5/7.5)	Exp6	2017-10-23	23	0.25	D7	2018-01-30	D96	58
seq2	51	AICS37	TNNI1-mEGFP	Protocol 1 (small molecule 7.5/7.5)	Exp6	2017-10-23	38	0.175	D7	2018-01-30	D96	50
seq2	52	AICS37	TNNI1-mEGFP	Protocol 1 (small molecule 7.5/7.5)	Exp7	2017-10-26	39	0.175	D7	2018-01-30	D93	48
seq2	53	AICS37	TNNI1-mEGFP	Protocol 1 (small molecule 7.5/7.5)	Exp7	2017-10-26	39	0.25	D8	2018-01-30	D93	63
seq2	54	AICS0	unedited parental WTC11	undiff	na	na	14	na	na	2018-02-05	D0	na
seq2	55	AICS37	TNNI1-mEGFP	undiff	na	na	39	na	na	2018-02-05	D0	na
seq2	27	AICS37	TNNI1-mEGFP	Protocol 1 (small molecule)	Exp5	2017-07-27	37	0.125	D9	2017-08-11	D12	87.25
seq2	45	AICS37	TNNI1-mEGFP	Protocol 1 (small molecule)	Exp5	2017-07-27	37	0.125	D9	2017-08-22	D24	84.17
