## Supplementary Table S3 for "A comprehensive analysis of gene expression changes in a high replicate and open-source dataset of differentiating hiPSC-derived cardiomyocytes"

### Sheet: selected_genes_D12_D24
lambda	gene
0.511042	MYH7
0.486767	MYH6
0.441621	VCAN
0.329789	CNTN5
0.329789	BMPER
0.329789	PRSS35
0.28499	PLN
0.271453	CCDC141
0.271453	FAM19A4
0.258559	H19
0.234578	LINC00881
0.212822	SPHKAP
0.193084	PRTG
0.175176	FBXL7
0.166855	GAPDH
0.158929	COL2A1
0.124602	STK39
0.124602	MLIP
0.118683	GRIN2A
0.118683	MYO1D
0.113046	FBN2
0.113046	ADAMTS12
0.113046	GOLIM4
0.102561	SV2C
0.0976894	FRMD4B
0.0765895	MEF2C
0.0765895	MOXD1
0.0729514	ACTA1
0.0729514	RNA28S5
0.0694862	RNF150
0.0661855	HS3ST4
0.0661855	DOK4
0.060047	FHOD3
0.060047	PAM
0.0571947	WWOX
0.0544779	MASP1
0.0544779	PDGFD
0.0518901	RBFOX2
0.0494253	INPP4B
0.0494253	ATP1A1

### Sheet: selected_genes_D24_D90
lambda	gene
0.719638	A2M
0.655707	IGF2
0.655707	H19
0.625905	RGS6
0.625905	FGF12
0.496019	TENM4
0.473474	MFAP4
0.451954	SULT1E1
0.431412	COL2A1
0.431412	CRYAB
0.393086	STK38L
0.358166	WNT5B
0.341886	NCKAP5
0.311514	NLGN1
0.311514	C7
0.297355	DENND5B
0.28384	SC5D
0.28384	RALYL
0.258625	PRRX1
0.224938	BMPER
0.214715	ALPK2
0.214715	SNHG14
0.214715	LDLRAD4
0.214715	PLCL1
0.204956	CPNE5
0.19564	PDE3A
0.19564	HECW2
0.186748	ACTG1
0.155041	EFNA5
0.147994	TRIM24
0.122868	RHOBTB3
0.122868	PDE1C
0.106864	HDAC9
0.106864	SOX6
0.102007	MYH6
0.102007	PRKG1
0.102007	EGR1
0.0973705	CALD1
0.0846879	PRTG
0.0808387	NFIB

### Sheet: selected_genes_D14_D26
lambda	gene
0.400663	VCAN
0.381631	INPP4B
0.381631	CNTN5
0.363503	NAV1
0.314124	MYH6
0.299203	BMPER
0.28499	FAM19A4
0.271453	COL2A1
0.246277	MYH7
0.212822	GRIN2A
0.212822	PLN
0.212822	MEF2C
0.202713	ROBO2
0.202713	MYO1D
0.193084	DAB1
0.193084	GPC3
0.193084	PRSS35
0.166855	FHOD3
0.166855	SEMA3C
0.158929	ATP13A3
0.158929	FBXL7
0.158929	EZR
0.158929	HECW2
0.15138	LINC00881
0.13734	ADAM28
0.13734	H19
0.124602	LSAMP
0.118683	PRTG
0.113046	BMP2
0.113046	FLRT2
0.107676	SDK1
0.0886291	MAN1C1
0.0886291	TANC2
0.0886291	PIP4K2A
0.0804091	RNF150
0.0765895	PRICKLE1
0.0765895	SAMD4A
0.0729515	ITGAV
0.0694862	MYL4
0.0694862	RBMS3
0.0694862	RBFOX2
