## Supplementary Table S4 for "A comprehensive analysis of gene expression changes in a high replicate and open-source dataset of differentiating hiPSC-derived cardiomyocytes"

### Sheet: enriched_go
ID	Description	GeneRatio	BgRatio	pvalue	p.adjust	qvalue	geneID	Count	group
GO:0022613	ribonucleoprotein complex biogenesis	259/3440	441/13669	3.14499e-52	1.83479e-48	1.48543e-48	C1QBP/TICRR/DDX21/MYBBP1A/MDN1/RPS6/UTP20/RRP1B/PSIP1/RAN/NOP56/SNRPB/NOLC1/PAK1IP1/WDR43/SNRPD1/HSP90AB1/HEATR1/DKC1/LYAR/ADAR/CEBPZ/PDCD11/G3BP1/URB2/RSL1D1/SRPK1/PES1/URB1/XRN2/MPHOSPH6/RPL3/TSR1/FBL/SF3A3/SF3A1/NOP58/DHX9/RPS5/RPS21/HSP90AA1/EBNA1BP2/DDX18/ABCE1/DCAF13/AGO1/GNL2/PWP2/GNL3L/WDR3/RPS14/RPL35/LTV1/RUVBL1/RPL12/RPS19/EXOSC2/NOL11/DDX23/TGS1/PA2G4/CNOT1/RPL6/RPF2/BRIX1/PRPF19/NOP2…	259	D0v12
GO:0006401	RNA catabolic process	222/3440	364/13669	1.21625e-48	3.54779e-45	2.87226e-45	LIN28A/RBM24/HSPA8/SAMD4A/TRIM71/RPS6/DNA2/DAZL/SET/EIF4G1/PABPC1/DKC1/LRPPRC/HNRNPM/FEN1/PSME3/XRN2/RPL3/SLFN13/APEX1/LARP1/DHX9/HNRNPU/RPS5/RPS21/PSMD11/AGO1/CACNG7/SND1/RPL13/PSMA4/SYNCRIP/RPS14/RPL35/RPL27A/CNOT3/RPL12/RPS19/EXOSC2/CNOT1/RPL6/PSMD1/PABPC4/PSMD3/RPS18/RPS16/PSMB4/LSM4/PSMA7/RPLP1/PSMD7/METTL3/MRTO4/RPLP2/CPEB3/RPL4/RPSA/PSMC3/RPS2/PNPT1/RPL38/UBA52/PSMA2/RNPS1/SLIRP/RPL11/RPS3…	222	D0v12
GO:0019080	viral gene expression	131/3440	184/13669	1.18634e-39	1.38423e-36	1.12066e-36	LEF1/RPS6/PTBP1/RRP1B/NUP205/NDC1/NUP155/NUP35/RPL3/DHX9/RPS5/NUP160/RPS21/NUP188/RPL13/RPS14/RPL35/RPL27A/RPL12/RPS19/NUP107/NUP153/RPL6/NUP62/RPS18/RPS16/NUP210/EIF3B/RPLP1/RPLP2/TRIM14/RPL4/RPSA/PSMC3/RPS2/RPL38/UBA52/RPL11/RPS3/SMARCA4/RPL14/RPS25/SSB/RPL13A/RPS9/RPL19/RPS12/NUP54/RPS27A/RPS4Y1/RPL18A/RPS15/NUP98/RPL27/RPS7/SEH1L/NUP85/RPL10A/EIF3D/RPS29/EIF3G/RPS13/EIF2AK4/RPL7A/RPL35A/HMGA2…	131	D0v12
GO:0019083	viral transcription	122/3440	170/13669	1.43004e-37	1.39047e-34	1.12571e-34	LEF1/RPS6/RRP1B/NUP205/NDC1/NUP155/NUP35/RPL3/DHX9/RPS5/NUP160/RPS21/NUP188/RPL13/RPS14/RPL35/RPL27A/RPL12/RPS19/NUP107/NUP153/RPL6/NUP62/RPS18/RPS16/NUP210/RPLP1/RPLP2/TRIM14/RPL4/RPSA/PSMC3/RPS2/RPL38/UBA52/RPL11/RPS3/SMARCA4/RPL14/RPS25/RPL13A/RPS9/RPL19/RPS12/NUP54/RPS27A/RPS4Y1/RPL18A/RPS15/NUP98/RPL27/RPS7/SEH1L/NUP85/RPL10A/RPS29/RPS13/RPL7A/RPL35A/HMGA2/NUP93/RPS8/CHD1/RPL28/RPL18/RPL36/R…	122	D0v12
GO:0016072	rRNA metabolic process	149/3440	232/13669	1.2554e-36	1.04628e-33	8.47063e-34	TCOF1/DDX21/MDN1/RPS6/UTP20/RRP1B/NOP56/NCL/NOLC1/DDX11/WDR43/HEATR1/DKC1/LYAR/PDCD11/RSL1D1/PES1/URB1/TP53/CD3EAP/XRN2/MPHOSPH6/SLFN13/TSR1/FBL/NOP58/RPS21/POLR1B/EBNA1BP2/DDX18/DCAF13/PWP2/WDR3/RPS14/RPL35/NIFK/RPS19/EXOSC2/NOL11/PA2G4/RPF2/NOP2/NHP2/TEX10/UTP18/RPS16/UTP14A/DHX37/BMS1/MRTO4/WDR75/SRFBP1/RPS2/KRI1/PWP1/RPL11/SMARCA4/RPL14/DDX27/WDR36/NOL6/RPS9/WDR46/UTP15/RRP1/RPS15/EIF4A3/GTF3…	149	D0v12
GO:0006413	translational initiation	124/3440	184/13669	9.093e-34	5.30485e-31	4.29477e-31	TICRR/RPS6/DAZL/EIF4G1/PABPC1/DHX33/RPL3/LARP1/RPS5/RPS21/ABCE1/RPL13/RPS14/RPL35/RPL27A/RPL12/RPS19/EIF4EBP1/RPL6/RPS18/RPS16/EIF3B/RPLP1/METTL3/RPLP2/RPL4/RPSA/RPS2/RPL38/UBA52/RPL11/EIF4G2/RPS3/CDC123/RPL14/NPM1/EIF2S2/RPS25/RPL13A/RPS9/RPL19/RPS12/RPS27A/RPS4Y1/AGO2/RPL18A/RPS15/RPL27/RPS7/RPL10A/EIF3D/RPS29/EIF3G/RPS13/EIF2AK4/DDX1/RPL7A/RPL35A/YTHDF2/EIF3A/RPS8/RPL28/RPL18/RPL36/RPS23/RPL8/…	124	D0v12
GO:0006613	cotranslational protein targeting to membrane	77/3440	103/13669	4.46222e-26	1.85947e-23	1.50541e-23	RPS6/RPL3/RPS5/RPS21/RPL13/RPS14/ARL6IP1/RPL35/RPL27A/RPL12/RPS19/RPL6/RPS18/RPS16/SEC61A1/RPLP1/RPLP2/RPL4/RPSA/RPS2/RPL38/UBA52/RPL11/RPS3/RPL14/RPS25/RPL13A/RPS9/RPL19/RPS12/RPS27A/RPS4Y1/RPL18A/RPS15/RPL27/RPS7/RPL10A/RPS29/RPS13/RPL7A/RPL35A/RPS8/RPL28/RPL18/RPL36/RPS23/RPL8/RPS4X/RPL32/RPLP0/RPL30/RPS11/SRP72/SSR2/RPL23A/RPS24/RPS3A/RPS15A/RPS20/RPL23/SRP9/RPL5/RPL34/RPL10/RPL21/SSR1/RPL29/…	77	D0v12
GO:0072599	establishment of protein localization to endoplasmic reticulum	82/3440	115/13669	2.43958e-25	7.90694e-23	6.40139e-23	RPS6/RYR2/HSPA5/RPL3/RPS5/RPS21/RPL13/RPS14/RPL35/RPL27A/RPL12/RPS19/RPL6/RPS18/RPS16/SEC61A1/RPLP1/RPLP2/RPL4/RPSA/RPS2/RPL38/UBA52/RPL11/RPS3/RPL14/RPS25/RPL13A/RPS9/RPL19/RPS12/RPS27A/RPS4Y1/RPL18A/RPS15/RPL27/RPS7/SGTA/RPL10A/RPS29/RPS13/RPL7A/RPL35A/RPS8/RPL28/RPL18/RPL36/RPS23/RPL8/RPS4X/RPL32/RPLP0/RPL30/SPCS3/RPS11/SRP72/RPL23A/RPS24/RPS3A/RPS15A/RPS20/RPL23/SRP9/RPL5/RPL34/RPL10/RPL21/RP…	82	D0v12
GO:0071103	DNA conformation change	128/3440	231/13669	5.30942e-23	1.29063e-20	1.04489e-20	TTN/TOP2A/HELLS/MCM4/BLM/MCM5/HMGA1/CHAF1A/POLQ/NCAPG2/CCNB1/BRIP1/NCAPG/MCM3/CENPU/MCM7/PIF1/NUSAP1/NCAPH/CENPP/NASP/HJURP/MCM2/CENPK/GINS1/CDCA5/CDK1/MCM6/DSCC1/DNA2/NCAPD2/MIS18BP1/SMC4/SET/ERCC6L/DDX11/CENPI/HMGB3/RFC3/GINS4/NCAPD3/CENPO/G3BP1/SRPK1/CDC45/XRCC6/RAD54L/TP53/RFC2/RFC4/HNRNPA2B1/DHX9/XRCC5/CENPH/CENPN/GINS2/HMGB2/CENPV/CHTF18/MCM8/RECQL4/RAD18/RAD51/GRWD1/RUVBL1/DAXX/RAD54B/MIS1…	128	D0v12
GO:0006403	RNA localization	119/3440	218/13669	9.57025e-21	1.99403e-18	1.61435e-18	TERF1/KIF5C/CCT5/RAN/NUP205/EIF5A/DKC1/NDC1/NUP155/LRPPRC/CCT3/SRSF2/TCP1/NUP35/CCT6A/XPOT/FBL/HNRNPA2B1/NOP58/DHX9/HNRNPU/NUP160/ABCE1/XPO5/NUTF2/NUP188/LTV1/CCT7/RUVBL1/EXOSC2/NUP107/U2AF2/DDX39A/NUP153/NHP2/NUP62/NUP210/U2AF1/SRSF3/SDAD1/PNPT1/RFTN1/RNPS1/NPM1/CCT4/SSB/NOL6/CCT8/QKI/NUP54/SRSF7/CKAP5/CCT2/SRSF1/IGF2BP1/RPS15/NUP98/RUVBL2/SFPQ/EIF4A3/SEH1L/NUP85/DCP2/SRSF9/HNRNPA1/NOP10/PHAX/NU…	119	D0v12
GO:0002026	regulation of the force of heart contraction	4/58	21/12878	2.09375e-06	0.000918871	0.000712966	MYH7/MYH6/PLN/ATP1A1	4	D12v24
GO:0003299	muscle hypertrophy in response to stress	4/58	22/12878	2.55046e-06	0.000918871	0.000712966	MYH7/MYH6/MEF2C/MLIP	4	D12v24
GO:0014887	cardiac muscle adaptation	4/58	22/12878	2.55046e-06	0.000918871	0.000712966	MYH7/MYH6/MEF2C/MLIP	4	D12v24
GO:0014898	cardiac muscle hypertrophy in response to stress	4/58	22/12878	2.55046e-06	0.000918871	0.000712966	MYH7/MYH6/MEF2C/MLIP	4	D12v24
GO:0032412	regulation of ion transmembrane transporter activity	8/58	198/12878	2.6899e-06	0.000918871	0.000712966	HECW2/GRIN2A/PLN/MEF2C/CACNA1D/KCNIP2/STK39/AKAP6	8	D12v24
GO:0032409	regulation of transporter activity	8/58	217/12878	5.30794e-06	0.00116857	0.000906709	HECW2/GRIN2A/PLN/MEF2C/CACNA1D/KCNIP2/STK39/AKAP6	8	D12v24
GO:0030198	extracellular matrix organization	9/58	291/12878	5.47338e-06	0.00116857	0.000906709	HAS2/VCAN/COL13A1/FN1/COL1A2/A2M/LAMA2/COL2A1/FLRT2	9	D12v24
GO:0003007	heart morphogenesis	8/58	224/12878	6.70589e-06	0.00127263	0.000987452	MYH7/HAS2/MYH6/BMP2/MEF2C/DLC1/COL2A1/FLRT2	8	D12v24
GO:0042391	regulation of membrane potential	9/58	343/12878	2.04583e-05	0.00267948	0.00207905	GRIN2A/CUX2/PLN/DGKI/MEF2C/CACNA1D/ATP1A1/KCNIP2/AKAP6	9	D12v24
GO:0003300	cardiac muscle hypertrophy	5/58	79/12878	2.71602e-05	0.00267948	0.00207905	MYH7/MYH6/MEF2C/MLIP/AKAP6	5	D12v24
GO:0044057	regulation of system process	44/383	442/12465	4.41596e-12	8.99429e-09	7.58335e-09	FGF12/TENM4/MYL2/NPPA/ITPR2/ADRA1A/SCN5A/CASQ2/P2RX1/TGFB2/IGFBP5/GJA1/ABCC9/MGLL/NLGN1/MYH6/FLNA/PDE4D/ARHGAP42/NPNT/KCNIP4/EHD3/DSP/KCNJ5/RNF207/IGSF9B/CACNA1D/MYL3/KCNQ1/MYRF/MYL9/KCNN2/PRKG1/CAMK2B/FXYD6/FGF10/NKX2-5/MLIP/GJC1/TRPC1/HRC/RAB11FIP3/GLS/STIM1	44	D24v90
GO:0003012	muscle system process	39/383	357/12465	4.60184e-12	8.99429e-09	7.58335e-09	FGF12/MYL2/NPPA/SGCD/ACTA2/ADRA1A/SCN5A/CRYAB/CASQ2/P2RX1/IGFBP5/GJA1/MYH6/FLNA/PDE4D/ARHGAP42/NPNT/SORBS1/EHD3/DSP/KCNJ5/RNF207/CACNA1D/MYL3/KCNQ1/CALD1/MYL9/KCNN2/PRKG1/MEF2C/CAMK2B/DTNA/MYL12B/NKX2-5/MLIP/GJC1/MYOZ2/HRC/MYL12A	39	D24v90
GO:0061337	cardiac conduction	22/383	127/12465	3.76566e-11	2.9152e-08	2.45789e-08	NPPA/ITPR2/SCN5A/CASQ2/GJA1/ABCC9/FLNA/PDE4D/KCNIP4/EHD3/DSP/KCNJ5/RNF207/CACNA1D/KCNQ1/KCNN2/FXYD6/NKX2-5/GJC1/TRPC1/HRC/STIM1	22	D24v90
GO:0035637	multicellular organismal signaling	24/383	167/12465	2.75877e-10	9.80368e-08	8.26576e-08	FGF12/NPPA/ITPR2/SCN5A/CASQ2/P2RX1/GJA1/ABCC9/FLNA/PDE4D/KCNIP4/EHD3/DSP/KCNJ5/RNF207/CACNA1D/KCNQ1/KCNN2/FXYD6/NKX2-5/GJC1/TRPC1/HRC/STIM1	24	D24v90
GO:0007507	heart development	41/383	490/12465	4.94525e-09	1.28873e-06	1.08657e-06	FGF12/TENM4/MYL2/COL2A1/NPPA/COL3A1/SGCD/ADRA1A/SCN5A/TGFB2/GJA1/PDLIM3/SOX6/MYH6/FAT4/SMAD6/FZD1/SMAD2/ADAMTS9/GREB1L/ACVR2B/HDAC9/DSP/ANKRD1/RARB/DLC1/RNF207/MYL3/NDRG4/TGFBR2/ITGA3/KDM6A/MEF2C/AHI1/ALPK2/WNT5A/FLRT2/NKX2-5/GJC1/PARVA/GLI2	41	D24v90
GO:0048598	embryonic morphogenesis	38/383	441/12465	8.4725e-09	1.94818e-06	1.64256e-06	IGF2/TENM4/PRRX1/COL2A1/COL12A1/TGFB2/GJA1/PHLDB2/CHST11/FZD1/COL5A2/SMAD2/ACVR2B/RARB/HMGA2/DLC1/RNF207/NDRG4/FN1/TGFBR2/ITGA7/COL7A1/ITGA3/KDM6A/MEF2C/LAMB1/AHI1/LMBR1/LRIG1/WNT5A/FGF10/RPS6/NKX2-5/PFN1/LAMA5/KIF16B/MMP15/GLI2	38	D24v90
GO:0070252	actin-mediated cell contraction	17/383	101/12465	1.02864e-08	2.23387e-06	1.88344e-06	FGF12/MYL2/SGCD/SCN5A/GJA1/MYH6/FLNA/PDE4D/DSP/KCNJ5/RNF207/CACNA1D/MYL3/KCNQ1/KCNN2/GJC1/PARVA	17	D24v90
GO:0030198	extracellular matrix organization	29/383	282/12465	1.15119e-08	2.36842e-06	1.99689e-06	A2M/MFAP4/COL2A1/COL12A1/LAMA1/COL3A1/COL19A1/TGFB2/THSD4/PHLDB2/ITGA9/COL5A2/NPNT/ADAMTS9/TIMP1/THBS1/FN1/OLFML2A/ITGA7/COL7A1/ITGA3/LAMB1/COL4A1/P4HA1/FLRT2/NID1/ANTXR1/LAMA5/MMP15	29	D24v90
GO:0042060	wound healing	34/383	388/12465	3.5744e-08	5.82181e-06	4.90853e-06	A2M/COL3A1/ITPR2/WNT5B/P2RX1/TGFB2/GJA1/PHLDB2/FLNA/ITGA9/ACTB/PIK3R1/SMAD2/TIMP1/PRKCH/EHD3/DSP/MDK/ACTG1/THBS1/DGKI/HSPB1/FN1/MYL9/RAD51B/PRKG1/TGFBR2/PTGFRN/PROS1/FYN/CD151/WNT5A/FGF10/MYL12A	34	D24v90
GO:0031589	cell-substrate adhesion	28/383	282/12465	4.43931e-08	6.67434e-06	5.62732e-06	COL3A1/SPOCK1/PHLDB2/FLNA/ACTN1/SMAD6/NPNT/VWC2/PIK3R1/SORBS1/ADAMTS9/MDK/EFNA5/THBS1/DLC1/FN1/PTPRJ/BCAM/ITGA7/ITGA3/EDA/LAMB1/NID1/ANTXR1/PARVA/LAMA5/TIMM10B/ARHGAP6	28	D24v90
