## Supplementary Table S5 for "A comprehensive analysis of gene expression changes in a high replicate and open-source dataset of differentiating hiPSC-derived cardiomyocytes"

### Sheet: Sheet1
Gene	Protein name (uniprot)	Accession number	Unique Probe Set ID	Amplifier ID
TNNT2	troponin T, cardiac muscle	NM_000364.3	2674/B809	B2
MYL2	myosin regulatory light chain 2, ventricular/cardiac muscle isoform	NM_000432.3	3178/C663	B4
MYL7	myosin regulatory light chain 2, atrial isoform	NM_021223.2	3178/C665	B5
MYH6	myosin heavy chain, cardiac muscle alpha isoform	NM_002471.3	2674/B797	B1
MYH7	myosin heavy chain, cardiac muscle beta isoform	NM_000257.3	2674/B805	B4
ESRRG	estrogen-related receptor gamma	NM_001438.4	PRA742	B5
MEIS2	homeobox protein Meis2	NM_170677.4	PRA733	B2
FABP3	fatty acid binding protein, heart	NM_004102.4	3178/C661	B1
H19	H19 imprinted maternally expressed transcript (long non-coding RNA)	NR_002196.2	PRA737	B3
VCAN	versican core protein	NM_001164097.1	3112/C277	B3
COL2A1	collagen alpha-1 (II) chain	NM_001844.4	3178/C651	B4
